# Telomouse – a mouse model with human-length telomeres generated by a single amino acid change in RTEL1

**DOI:** 10.1101/2021.06.06.447246

**Authors:** Riham Smoom, Catherine Lee May, Vivian Ortiz, Mark Tigue, Hannah M. Kolev, Melissa Rowe, Yitzhak Reizel, Ashleigh Morgan, Nachshon Egyes, Dan Lichtental, Emmanuel Skordalakes, Klaus H. Kaestner, Yehuda Tzfati

**Affiliations:** Department of Genetics, The Silberman Institute of Life Sciences, Safra Campus, The Hebrew University of Jerusalem, Jerusalem, 91904, Israel; Department of Genetics and Institute for Diabetes, Obesity and Metabolism, Perelman School of Medicine, University of Pennsylvania, Philadelphia, PA 19104, USA; The Wistar Institute, Philadelphia, PA 19104, USA; Division of Gastroenterology and Hepatology, Department of Medicine, Hospital of the University of Pennsylvania, Philadelphia, PA 19104, USA

**Author notes:** Correspondence (Y.T.) and (K.H.K.).

## Abstract

Telomeres, the ends of eukaryotic chromosomes, protect genome integrity and enable cell proliferation. Maintaining optimal telomere length in the germline and throughout life limits the risk of cancer and enables healthy aging. Telomeres in the house mouse, *Mus musculus*, are about five times longer than human telomeres, limiting the use of this common laboratory animal for studying the contribution of telomere biology to aging and cancer. We identified a key amino acid variation in the helicase RTEL1, naturally occurring in the short-telomere mouse species *M. spretus.* Introducing this variation into *M. musculus* is sufficient to reduce the telomere length set point in the germline and generate mice with human-length telomeres. While these mice are fertile and appear healthy, the regenerative capacity of their colonic epithelium is compromised. The engineered Telomouse reported here demonstrates a dominant role of RTEL1 in telomere length regulation and provides a unique model for aging and cancer.
