## Supplementary material for "Telomouse – a mouse model with human-length telomeres generated by a single amino acid change in RTEL1": Table S1

### Sheet: Sheet1
Ingel #	Generation	MEF ID	PDs	Mean TRF-corrected (bp)	SD TRF-corrected	native OH normalized to M/M PD10	native OH normalized to M/M PD18
4	F3	KK	10	32330	13230	1.25
4	F3	KK	40	28210	11674	1.66
4	F3	KK	70	27640	10640	2.45
4	F3	KK	100	24040	8805	0.57
4	F3	KK	130	22880	8227	2.72
4	F3	KK	160	21420	8287	1.55
4	F3	MK	10	35160	12226	3.06
4	F3	MK	40	33070	11103	0.47
4	F3	MK	70	29350	9320	1.4
4	F3	MK	100	28120	9232	0.89
4	F3	MK	130	25440	7690	1.89
4	F3	MK	160	23930	7490	4.33
4	F0	MM	10	49860	20178	1
4	F0	MM	150	42270	16939	1.13
5	F0	MM	10	50680	26152	1
5	F0	MM	250	37970	18921	1.86
5	F3	KK	10	30130	15446	0.66
5	F3	KK	40	23800	13106	0.83
5	F3	KK	70	22020	11787	0.67
5	F3	KK	100	20530	11177	0.56
5	F3	KK	130	20570	10699	0.77
5	F3	KK	160	20190	10782	0.85
5	F3	KK	190	21830	12551	1.02
5	F3	KK	220	19550	11771	0.86
5	F3	KK	250	13230	11449	0.69
6	F0	MM	10	43190	19778	1
6	F0	MM	160	36450	17042	1.06
6	F0	MM	250	34610	15892	1.56
6	F3	MK	10	30970	12591	1.58
6	F3	MK	40	31930	13618	0.68
6	F3	MK	70	30100	12798	0.87
6	F3	MK	100	29050	12750	0.84
6	F3	MK	130	26090	10729	0.71
6	F3	MK	160	24740	11107	0.85
6	F3	MK	190	24080	11709	0.65
6	F3	MK	220	21620	10917	1.81
6	F3	MK	250	21290	10900	0.74
7	F3	KK	10	29780	15913	1.14
7	F3	KK	70	21740	11269	1.21
7	F3	KK	130	18390	10334	1.58
7	F3	KK	190	16310	8949	1.04
7	F3	KK	250	15640	9385	0.82
7	F3	MK	10	36560	15605	1.52
7	F3	MK	70	32500	15887	1.23
7	F3	MK	130	27110	11439	1.11
7	F3	MK	190	24550	11319	0.8
7	F3	MK	250	21950	11457	0.97
7	F0	MM	10	46010	26839	1
7	F0	MM	130	39470	21298	0.9
7	F0	MM	190	40170	21062	1.08
7	F0	MM	250	41380	21947	1.29
8	F0	MM	10	44010	17196	1
8	F3	KK	10	28220	11690	1.08
8	F3	KK	40	26530	12197	0.95
8	F3	KK	70	24530	9753	1.24
8	F3	KK	100	22820	9771	0.95
8	F3	KK	130	20560	8991	1.24
8	F3	KK	160	19800	8664	1.03
8	F3	KK	190	19260	8713	0.97
8	F3	KK	220	17170	7819	1.24
8	F3	KK	250	15400	7705	1.33
8	F0	MM	250	35810	12935	2.51
11	F0	MM	10	44800	17014
11	F0	MM	18	48560	16355
11	F0	MM	30	45810	15126
11	F0	MM	40	46490	15987
11	F0	MM	70	42160	14253
11	F0	MM	100	40780	13784
11	F0	MM	130	40970	14662
11	F0	MM	150	38310	13374
11	F0	MM	190	38790	13955
11	F0	MM	160	40650	13824
11	F0	MM	220	40110	13625
11	F0	MM	250	39720	13879
11	F0	MM	100	39330	14276
11	F0	MM	30	45420	15313
11	F0	MM	10	48730	19171
14	F0	MM	18	47780	12900		1
14	F0	MM	30	45320	12138		1.16
14	F0	MM	40	43270	11543		1.1
14	F0	MM	70	40170	10661		0.79
14	F0	MM	100	40250	13267		1.52
14	F0	MM	130	38550	12951		0.74
14	F0	MM	150	36930	11938		0.8
14	F0	MM	160	37150	12559		0.87
14	F0	MM	190	37590	11541		0.87
14	F0	MM	220	37190	11923		1.04
14	F0	MM	250	37110	11665		0.95
14	F0	MM	220	35630	11913		0.98
14	F0	MM	130	37350	12826		0.8
14	F0	MM	70	39750	11436		0.73
14	F0	MM	40	43880	11451		0.81
13	F0	MM	10	48070	17747
13	F0	MM	30	46070	14975
13	F0	MM	40	45810	15746
13	F0	MM	70	43140	15982
13	F0	MM	100	40070	13805
13	F0	MM	130	37940	13378
13	F0	MM	150	35790	12136
13	F0	MM	160	37210	13362
13	F0	MM	190	36160	12007
13	F0	MM	220	37350	13057
13	F0	MM	190	36900	12622
13	F0	MM	150	38960	13726
13	F0	MM	70	41160	13840
13	F0	MM	40	44831	14886
3	F3	KK	10			0.7
3	F3	KK	17.5			0.78
3	F3	KK	22.5			0.66
3	F3	KK	40			0.99
3	F3	KK	50			0.78
3	F3	KK	60			1.14
3	F3	MK	10			1.43
3	F3	MK	24.5			1.38
3	F3	MK	32			1.36
3	F3	MK	40			0.88
3	F3	MK	50			0.67
3	F3	MK	60			1.02
3	F0	MM	10			1	0.75
3	F0	MM	18			1.33	1
3	F0	MM	30			1.55	1.16
121 MEF samples ( K/K, M/K, and M/M) were analyzed in separate ingels (indicated by numbers) .
The native signals measured in 7 gels were normalized to M/M PD10 for all K/K and M/K MEFs plotted in Figure S7g,h , and to M/M PD18 for all M/M MEFs plotted in Figure S7i.
* OH = Overhang signal
