## Supplementary material for "Telomouse – a mouse model with human-length telomeres generated by a single amino acid change in RTEL1": Table S3

### Sheet: FOR PAPER
Mice ID	Age(days)	Genotype	Generation (F)	Ingel #	Mean TRF-corrected (bp)	SD TRF - corrected	Normalized native OH*
1	335.5	M/M	0	Tail 10	42737	25223
2	335.5	M/M	0	Tail 10	41441	22903
5	396.5	M/M	0	Tail 10	42518	18575	1
6	396.5	M/M	0	Tail 10	42390	21083	0.87
1	396.5	M/M	0	Tail 10	42147	22135	0.55
2	396.5	M/M	0	Tail 10	39770	18378	0.58
3	412	M/M	0	Tail 10	42279	22085	0.94
5	457.5	M/M	0	Tail 10	39555	19328	0.84
3	473	M/M	0	Tail 10	46977	22853	0.51
WT	455	M/M	0	Tail 11	42260	14169	1
35	87	M/M	0	Tail 12	43967	13709
36	87	M/M	0	Tail 13	39863	13482	1
37	87	M/M	0	Tail 13	38962	13525	1.09
1	396.5	M/M	0	Tail 14	44019	13680
1	488	M/M	0	Tail 14	41945	13868
2	396.5	M/M	0	Tail 14	44425	13901
2	488	M/M	0	Tail 14	41301	14059
3	412	M/M	0	Tail 14	40795	15311
3	473	M/M	0	Tail 14	48592	14898
3	564	M/M	0	Tail 14	46852	15310
5	457.5	M/M	0	Tail 14	42944	13071
5	549	M/M	0	Tail 14	41726	12649
5	610	M/M	0	Tail 16	44465	16798	1
WT	226	M/M	0	Tail 17	38730	14035	1
Blk6-A	356	M/M	0	Blood 1	32433	14057
Blk6-B	356	M/M	0	Blood 1	34927	14617
Blk6-C	356	M/M	0	Blood 1	31347	14033
37	87	M/M	0	Blood 2	36820	13030	1
35	87	M/M	0	Blood 3	43367	13450
37	87	M/M	0	Blood 3	33559	10509
1	335.5	M/M	0	Blood 4	38956	13608
2	335.5	M/M	0	Blood 4	33794	12192
5	396.5	M/M	0	Blood 4	36318	13019
6	396.5	M/M	0	Blood 4	37865	13665
3	412	M/M	0	Blood 4	36821	14660
1	396.5	M/M	0	Blood 4	37261	13624
2	396.5	M/M	0	Blood 4	30855	11985
5	457.5	M/M	0	Blood 4	36952	13737
6	457.5	M/M	0	Blood 4	39261	13462
3	473	M/M	0	Blood 4	45432	16292
1	488	M/M	0	Blood 4	44303	13144
2	488	M/M	0	Blood 4	44337	15159
5	549	M/M	0	Blood 4	42311	13735
3	564	M/M	0	Blood 4	47964	16089
1	549	M/M	0	blood 5	43865	16756	0.51
3	610	M/M	0	blood 5	47998	18275	1
2	549	M/M	0	blood 5	39050	14570	0.67
2	699	M/M	0	blood 6	49931	17107
1	592	M/M	0	Tail 20	43366	14461
2	592	M/M	0	Tail 20	40328	14197
3	699	M/M	0	Tail 20	45873	17060
Blk6-D	180	M/M	0	Tail 2	41074	15126
Blk6-E	299	M/M	0	Tail 8	41372	14195
37	87	M/M	0	Tail19	37186	12550
2	629	M/M	0	Tail 21	43164	14215	1
2	629	M/M	0	Tail 22	46854	15680
1	607	M/M	0	Tail 24	45827	15125
1	330	M/M	0	Tail 24	41692	18975
1	390	M/M	0	Tail 24	42433	15066
1	665	M/M	0	Blood 8	37583	14882
1	472	M/M	0	Blood 8	41757	12699
1	330	M/M	0	Blood 8	38804	15425
1	390	M/M	0	Blood 8	33078	14528
39	63	M/M	0	Blood 10	41971	12232	1
38	63	M/M	0	Blood 11	45768	13249	1
5156	881	K/K	4	Tail 11	31051	11171	0.9
5156	881	K/K	4	Tail 12	30312	10286
5156	881	K/K	4	Tail 13	32864	11104	0.9
5156	881	K/K	4	Blood 3	26540	9042
6751	657	K/K	5	Tail 11	28060	10422	1.29
5561	813	K/K	5	Tail 11	30592	11109	1.78
6756	657	K/K	5	Tail 11	28471	9813	1.62
6759	657	K/K	5	Tail 11	26794	9123	1.74
6751	657	K/K	5	Tail 12	27835	9948
5561	813	K/K	5	Tail 12	30291	11291
6759	657	K/K	5	Tail 13	24867	7309	1.04
11569	739	K/K	5	Tail 16	31084	17237	0.82
5561	895	K/K	5	Tail 16	28847	22640	0.53
6759	739	K/K	5	Tail 17	27457	10680	0.87
6753	341	K/K	5	Blood 1	26396	11573
6754	341	K/K	5	Blood 1	27792	10356
6758	341	K/K	5	Blood 1	27603	8237
5561	813	K/K	5	Blood 2	25922	10600	0.9
6830	634	K/K	6	Tail 11	28681	10628	1.54
7139	581	K/K	6	Tail 11	27732	10568	1.79
6831	634	K/K	6	Tail 11	26480	9034	1.46
6835	634	K/K	6	Tail 11	25102	8936	1.69
6829	634	K/K	6	Tail 11	26955	10485	1.63
7140	581	K/K	6	Tail 11	24315	9651	1.74
7145	581	K/K	6	Tail 11	26714	10845	1.46
7142	581	K/K	6	Tail 11	24456	9591	2.03
7150	581	K/K	6	Tail 11	30815	11343	1.67
7143	581	K/K	6	Tail 12	27387	10772
6835	634	K/K	6	Tail 12	25082	9221
7140	581	K/K	6	Tail 13	26246	9353	1.15
11567	716	K/K	6	Tail 16	27844	13963	0.64
11564	663	K/K	6	Tail 16	29297	16361	1.2
11563	663	K/K	6	Tail 17	30914	12557	1.21
11568	716	K/K	6	Tail 17	26661	11185	1.14
6827	318	K/K	6	Blood 1	22201	9044
6828	318	K/K	6	Blood 1	22964	7741
6826	318	K/K	6	Blood 1	25044	9169
7145	581	K/K	6	Blood 3	27625	8579
6830	634	K/K	6	Blood 3	27593	9580
6835	634	K/K	6	Blood 3	30206	10753
11563	787	K/K	6	Tail 21	23417	8460	0.81
8911	330	K/K	7	Tail 12	23504	9635
8911	399	K/K	7	Tail 16	25178	20596	1.51
8914	399	K/K	7	Tail 16	28480	16709	1.16
8914	329	K/K	7	Blood 3	28743	10142
8911	523	K/K	7	Tail 21	24189	9201	1.21
8914	523	K/K	7	Tail 22	24150	8217
8911	648	K/K	7	Blood 10	30843	12139	0.9
10152	233	K/K	8	Tail 12	24345	9734
8819	333	K/K	8	Tail 12	24330	9470
10159	233	K/K	8	Tail 12	24034	9082
10157	233	K/K	8	Tail 13	22230	7189	1.41
8818	333	K/K	8	Tail 13	23415	7303	1.13
8821	333	K/K	8	Tail 13	23080	9025	1.72
10158	233	K/K	8	Tail 13	23858	9394	1.47
10152	302	K/K	8	Tail 16	25487	19252	0.75
10158	302	K/K	8	Tail 16	27857	18585	0.75
8818	402	K/K	8	Tail 16	25450	17118	0.75
8819	402	K/K	8	Tail 16	23082	23136	1.25
10157	302	K/K	8	Tail 17	25737	11554	0.9
10159	302	K/K	8	Tail 17	25705	10528	0.75
8821	402	K/K	8	Tail 17	26597	10358	1.05
10152	232	K/K	8	Blood 2	30486	12199	0.9
10158	232	K/K	8	Blood 2	25288	9275	1.3
10159	232	K/K	8	Blood 2	27431	10280	1.3
8818	526	K/K	8	Tail 21	25083	10110	1.23
8819	526	K/K	8	Tail 22	24572	7833
8821	526	K/K	8	Tail 22	24150	7115
8818	651	K/K	8	Blood 11	32029	13066	1.2
8819	651	K/K	8	Blood 11	27932	10993	0.5
11210	81	K/K	9	Tail 12	24598	10749
10368	209	K/K	9	Tail 12	23631	9324
11216	81	K/K	9	Tail 12	23359	10300
11212	81	K/K	9	Tail 12	25394	11807
11211	81	K/K	9	Tail 13	20259	5828	1.32
10369	209	K/K	9	Tail 13	21504	6947	1.64
10371	209	K/K	9	Tail 13	20986	7173	1.2
11213	81	K/K	9	Tail 13	21359	8340	1.21
11211	150	K/K	9	Tail 16	20375	22762	1.28
11212	150	K/K	9	Tail 16	20171	28806	1.54
10368	278	K/K	9	Tail 16	17364	19563	1.37
10371	278	K/K	9	Tail 16	20187	20655	1.46
11210	150	K/K	9	Tail 17	24125	10777	0.85
11216	150	K/K	9	Tail 17	23517	10821	1.18
11210	81	K/K	9	Blood 2	22039	8742	0.7
11211	81	K/K	9	Blood 2	23755	9817	1.2
11212	81	K/K	9	Blood 2	24709	10604	0.9
11213	81	K/K	9	Blood 2	23336	10429	0.9
10369	208	K/K	9	Blood 2	22724	8591	1.3
11213	81	K/K	9	Blood 3	26471	10373
11216	81	K/K	9	Blood 3	22411	8537
10369	208	K/K	9	Blood 3	23114	7693
10368	208	K/K	9	Blood 3	24319	9540
10371	208	K/K	9	Blood 3	23127	7503
11571	374	K/K	9	Tail 21	27465	9950	0.98
11553	374	K/K	9	Tail 21	25057	9212	1.16
11211	274	K/K	9	Tail 21	26029	9320	0.91
11212	274	K/K	9	Tail 21	24646	10395	0.99
11727	209	K/K	9	Tail 21	24726	9356	1.08
11387	243	K/K	9	Tail 21	24689	8934	1.3
11953	180	K/K	9	Tail 21	25117	9461	1.16
10368	402	K/K	9	Tail 21	25092	9474	1.04
10371	402	K/K	9	Tail 21	24982	8724	0.82
11852	189	K/K	9	Tail 22	27201	10320
11854	189	K/K	9	Tail 22	28733	9399
11673	213	K/K	9	Tail 22	24538	8130
11676	213	K/K	9	Tail 22	25976	9587
11381	243	K/K	9	Tail 22	21082	7120
11384	243	K/K	9	Tail 22	23278	8161
11386	243	K/K	9	Tail 22	28340	10468
11210	274	K/K	9	Tail 22	24974	9237
11216	274	K/K	9	Tail 22	25598	9669
11552	374	K/K	9	Tail 22	23940	8076
11551	374	K/K	9	Tail 22	24911	8759
11856	189	K/K	9	Tail 23	23439	8667
11675	213	K/K	9	Tail 23	23396	9390
11385	243	K/K	9	Tail 23	23439	8946
11320	247	K/K	9	Tail 23	23340	9927
11213	274	K/K	9	Tail 23	24030	9204
11554	374	K/K	9	Tail 23	25853	11858
10371	527	K/K	9	Blood 10	27571	11842	0.92
10368/12441	527	K/K	9	Blood 10	24448	9399	1.21
11210	399	K/K	9	Blood 10	25108	10501	1.2
11212	399	K/K	9	Blood 10	32613	16359	0.91
11211	399	K/K	9	Blood 10	23409	8566	1.17
11216	399	K/K	9	Blood 11	27039	12460	0.6
12473	97	K/K	10	Tail 21	24092	9911	1.12
12474	97	K/K	10	Tail 21	24546	9895	1.43
12818	42	K/K	10	Tail 23	22539	8292
12819	42	K/K	10	Tail 23	21295	7049
12820	42	K/K	10	Tail 23	23040	7728
12674	68	K/K	10	Tail 23	23615	8887
12676	68	K/K	10	Tail 23	23338	8250
12674	179	K/K	10	Tail 26	23090	13287
12818	152	K/K	10	Tail 26	21714	10950
12819	152	K/K	10	Tail 26	22432	10513
12820	152	K/K	10	Tail 26	23869	10865
12676	179	K/K	10	Tail 26	22904	13663
12820	166	K/K	10	Blood 10	24208	9925	1.02
12674	193	K/K	10	Blood 11	26035	11175	1.4
12818	166	K/K	10	Blood 11	24433	10357	0.9
12819	166	K/K	10	Blood 11	22789	9072	0.5
12676	193	K/K	10	Blood 11	26969	12103	0.6
12947	132	K/K	11	Tail 26	23965	15455
12948	132	K/K	11	Tail 26	19660	13252
12949	132	K/K	11	Tail 26	23268	12993
12950	132	K/K	11	Tail 26	23383	15198
13109	68	K/K	11	Tail 26	20760	12175
13110	68	K/K	11	Tail 26	19094	12852
13112	68	K/K	11	Tail 26	22777	13379
13113	68	K/K	11	Tail 26	22121	13757
13108	68	K/K	11	Tail 26	20981	10450
13113	82	K/K	11	Blood 10	24756	12488	1.06
13112	82	K/K	11	Blood 10	22443	11543	1.01
13110	82	K/K	11	Blood 10	22661	11021	0.97
12950	146	K/K	11	Blood 10	21743	9852	1.01
12949	146	K/K	11	Blood 10	21185	9663	1.16
12947	146	K/K	11	Blood 11	22555	9870	0.6
12948	146	K/K	11	Blood 11	22922	9883	0.7
13109	82	K/K	11	Blood 11	24510	13273	1
13108	82	K/K	11	Blood 11	22706	9405	0.8
8911	775	K/K	7	Tail31	25334	10175
8914	775	K/K	7	Tail31	24661	9346
8159	872	K/K	7	Tail31	26114	9805
8819	778	K/K	8	Tail31	25683	10564
248	138	K/K	11	Tail31	22669	7933
249	138	K/K	11	Tail31	22250	8371
377	118	K/K	12	Tail31	21587	8010
378	118	K/K	12	Tail31	23308	9296
13235	171	K/K	12	Tail31	21840	8572
13236	171	K/K	12	Tail31	21924	8000
13237	171	K/K	12	Tail31	23701	8434
622	80	K/K	13	Tail31	22280	8634
623	80	K/K	13	Tail31	20273	7960
624	80	K/K	13	Tail31	19473	7586
625	80	K/K	13	Tail31	19322	6772
626	80	K/K	13	Tail31	20635	7785
pure B6	95	M/M	0	Blood 16	44239	15874
8911	776	K/K	7	Blood 16	30838	12180
8914	776	K/K	7	Blood 16	30644	10577
8819	779	K/K	8	Blood 16	30807	10455
249	139	K/K	11	Blood 16	24143	8865
377	119	K/K	12	Blood 16	24285	9560
13235	172	K/K	12	Blood 16	28162	13067
13236	172	K/K	12	Blood 16	24680	9800
13237	172	K/K	12	Blood 16	25801	10001
622	81	K/K	13	Blood 16	22545	8945
623	81	K/K	13	Blood 16	23393	10035
624	81	K/K	13	Blood 16	22651	9874
625	81	K/K	13	Blood 16	21735	8842
626	81	K/K	13	Blood 16	24069	11113
378	119	K/K	12	Blood 16	26953	11334
248	139	K/K	11	Blood 16	24880	8863
8159	873	K/K	7	Blood 16	31440	11639
2279	186	K/K	14	Tail 34	19055	9344
2280	186	K/K	14	Tail 34	19606	10209
2281	186	K/K	14	Tail 34	21217	11346
3049	76	K/K	15	Tail 34	17461	10261
3045	76	K/K	15	Tail 34	17167	10036
3047	76	K/K	15	Tail 34	14066	7184
2594	144	K/K	16	Tail 34	19713	12257
F-C58	186	M/M	0	Blood 19	38530	19733
2279	186	K/K	14	Blood 19	20556	15258
2280	186	K/K	14	Blood 19	18529	13511
3045	76	K/K	15	Blood 19	15913	12507
3047	76	K/K	15	Blood 19	19801	13692
3048	76	K/K	15	Blood 19	14051	12515
F-C57	186	M/M	0	Blood 19	40193	20015
M - C57	163	M/M	0	Blood 19	42365	22283
M - C58	163	M/M	0	Blood 19	41413	21457
F-C57	144	M/M	0	Blood 19	40491	19394
F-C57	144	M/M	0	Blood 19	41996	20805
M- C57	76	M/M	0	Blood 19	37751	19473
M- C58	76	M/M	0	Blood 19	37327	15329
2279	205	K/K	14	Tail 35	21003	12583
2280	205	K/K	14	Tail 35	21509	13466
2281	205	K/K	14	Tail 35	21676	13843
2282	205	K/K	14	Tail 35	21790	13010
3049	95	K/K	15	Tail 35	19336	15747
3051	95	K/K	15	Tail 35	22349	14059
3045	95	K/K	15	Tail 35	19178	10464
3046	95	K/K	15	Tail 35	18712	13164
3047	95	K/K	15	Tail 35	17129	10025
3048	95	K/K	15	Tail 35	19074	13682
2426	182	K/K	15	Tail 35	25148	19505
2592	163	K/K	16	Tail 35	17416	11285
2594	163	K/K	16	Tail 35	20526	15129
2425	182	K/K	15	Tail 35	17826	14164
2279	205	K/K	14	Blood 20	22860	12153
2280	205	K/K	14	Blood 20	18926	10378
2281	205	K/K	14	Blood 20	20806	10419
2282	205	K/K	14	Blood 20	17791	8456
3049	95	K/K	15	Blood 20	18420	13864
3045	95	K/K	15	Blood 20	16424	8376
3046	95	K/K	15	Blood 20	15635	8043
3047	95	K/K	15	Blood 20	18844	12495
2425	182	K/K	15	Blood 20	13309	6262
2426	182	K/K	15	Blood 20	13169	7382
2592	163	K/K	16	Blood 20	16250	9820
2594	163	K/K	16	Blood 20	17111	9639
3048	95	K/K	15	Blood 20	17205	8983
3051	95	K/K	15	Blood 20	16011	8458
A total of 120 K/K and M/M mice were analyzed number of times in separate gels (indicated by numbers).
Generations analyzed were as follows:
F0 (M/M): 24 mice of 100% pure Blk6 ages (63 – 665) days,
F4 (K/K): one mouse 881 days old,
F5 (K/K): 7 mice ages (341 – 895) days,
F6 (K/K): 13 mice ages (318 – 787) days,
F7(K/K): 2 mice, ages (329 – 872) days,
F8 (K/K): 7mice ages (233-778) days,
F9 (K/K): 28 mice ages (81-402) days,
F10 (K/K): 7 mice ages (42-68) days.
F11 (K/K): 9 mice ages 68 - 138 days
F12 (K/K): 9 mice ages 118 or 171 days
F13 (K/K): 9 mice: 80 days age
F14 (K/K): 4 mice: 186 & 205 days age
F15 (K/K): 8 mice: 76, 95, 182 days age
F16 (K/K): 2 mice: 144, 163 days age
The native OH signals measured in 5 mouse Tail gels and 4 mouse blood gels were normalized to M/M samples for each gel analyzed (highlighted in yellow).
